# Correlated evolution of the neck, head and forelimb across the theropod-bird transition

**DOI:** 10.1101/2025.04.04.647043

**Authors:** Ryan D. Marek, Ryan N. Felice

**Affiliations:** Centre for Integrative Anatomy, Department of Cell and Developmental Biology, University College London, London, UK; Natural History Museum, London, UK; Department of Genetics, Evolution and Environment, University College London, London, UK

## Abstract

Powered flight has required birds to undergo numerous dramatic and coordinated evolutionary responses across the entire body, yet studies are limited to a small number of traits and often exclude a critical component of the vertebrate skeleton – the vertebrae. The neck is a critical region of the avian spine as it operates in tandem with the head as a surrogate forelimb across a diverse array of behaviours. However, the drivers of cervical vertebral evolution remain poorly understood. Here, we model shifts in adaptive optima and evolutionary rates of the neck, forelimb and head of extinct dinosaurs and extant birds to test if these modules co-evolved. We observe a co-occurrence of adaptive optima shifts for neck and forelimb proportion at the base of Avialae – to vertebrae adapted for stability and a forelimb better adapted for flight. These patterns are due to shifts in neck and forelimb allometry and suggest that heterochrony is an important factor in avian neck and forelimb evolution. Further, we find lower rates of both neck and forelimb evolution in birds compared to their non-avian theropod ancestors. The coordinated evolutionary response of the neck and forelimb is a derived feature of Avialae that initially evolved to stabilise in-flight vision. This axio-appendicular co-evolution has contributed to avian macroevolutionary dynamics by facilitating the evolution of a novel locomotory mode without sacrificing the grasping capability needed to directly interact with a huge diversity of environments.
