## Supplementary Table 1 for "Correlated evolution of the neck, head and forelimb across the theropod-bird transition"

### Sheet: Sheet1
Species	Specimen	First cervical centrum length (mm)	Middle cervical centrum length (mm)	Last cervical centrum length (mm)	Coracoid length (mm)	Scapula length (mm)	Scapulocoracoid length (mm)	Humerus length (mm)	Radius length (mm)	Ulna length (mm)	Longest metacarpal length (mm)	Brachial index	Head length (mm)	Total number of cervicals	Body mass (kg)	log(body mass)	Avialae	Maniraptora	Reference
Herrerasaurus ischigualastensis	PVSJ 407	36.5	44										300	10	83.8164	1.92333	N	N	Sereno, P. C., & Novas, F. E. (1994). The skull and neck of the basal theropod Herrerasaurus ischigualastensis. Journal of Vertebrate Paleontology, 13(4), 451-476.
Tawa hallae	GR 242/243	31.335				97.105		92.845			33.202		178.189	10	2.56573	0.409211	N	N	Nesbitt, S. J., Smith, N. D., Irmis, R. B., Turner, A. H., Downs, A., & Norell, M. A. (2009). A complete skeleton of a Late Triassic saurischian and the early evolution of dinosaurs. science, 326(5959), 1530-1533.
Limusaurus inextricabilis	IVPP V 15923	41.185	29.092	32.042		95		80	41.932	46.173	13	1.73261	105	9	25.9726	1.41451	N	N	Xu, X., Clark, J. M., Mo, J., Choiniere, J., Forster, C. A., Erickson, G. M., ... & Guo, Y. (2009). A Jurassic ceratosaur from China helps clarify avian digital homologies. Nature, 459(7249), 940-944.
Carnotaurus sestrei	MACN-CH 894	109	119	98	430	645	905	285	78	73	37	3.65385	596	10	1641.83	3.21533	N	N	Bonaparte, J. F., Novas, F. E., & Coria, R. A. (1990). Cornotaurus sestrei Bonaparte, the horned, lightly built cornosaur from the middle creta ceous of patagonia. Natural history museum of Los Angeles.
Yangchuanosaurus shangyouensis	CV00215	71	115	95									700.922	10	0	3.23077	N	N	Dong, Z., Zhou, S., & Zhang, Y. (1983). Dinosaurs from the Jurassic of Sichuan. Palaeontologica Sinica, 162(C23), 1-151.
Acrocanthosaurus atokensis	SMU 74646	101	158	213		693.568								10	3429.31	3.53521	N	N	Harris, J. D. (1998). A Reanalysis of Acrocanthosaurus atokensis, its Phylogenetic Status, and Paleobiogeographic Implications, Based on a New Specimen from Texas: Bulletin 13 (Vol. 13). New Mexico Museum of Natural History and Science.
Dilong paradoxus	IVPP V14243		24		48	69	89.422	96					166	?	16.8205	1.22584	N	N	Xu, X., Norell, M. A., Kuang, X., Wang, X., Zhao, Q., & Jia, C. (2004). Basal tyrannosauroids from China and evidence for protofeathers in tyrannosauroids. Nature, 431(7009), 680-684.
Guanlong wucaii	IVPP V14532	22.681	29.169	26.726	42.59	108.868	119.385	112.169	74.319	73.845	25.74	1.50929	140.26	9	66.02	1.81968	N	N	Xu, X., Clark, J. M., Forster, C. A., Norell, M. A., Erickson, G. M., Eberth, D. A., ... & Zhao, Q. (2006). A basal tyrannosauroid dinosaur from the Late Jurassic of China. Nature, 439(7077), 715-718.
Compsognathus longipes	CNJ79	13.682	14.584	19.333	31.6	51.2	65.8	51.9	41	46	25.4	1.12826	101.651	10	2.58856	0.413058	N	N	Peyer, K. (2006). A reconsideration of Compsognathus from the Upper Tithonian of Canjuers, southeastern France. Journal of vertebrate Paleontology, 26(4), 879-896.
Garudimimus brevipes	GIN 100/13	32	66										252.2	10	78.1994	1.8932	N	N	Kobayashi, Y., & Barsbold, R. (2005). Reexamination of a primitive ornithomimosaur, Garudimimus brevipes Barsbold, 1981 (Dinosauria: Theropoda), from the Late Cretaceous of Mongolia. Canadian Journal of Earth Sciences, 42(9), 1501-1521.
Deinocheirus mirificus	MPC-D 100/127	149.5	210	240	400	670	905	1000	655	670	133	1.49254	1024	10	7328.23	3.865	N	N	Lee, Y. N., Barsbold, R., Currie, P. J., Kobayashi, Y., Lee, H. J., Godefroit, P., ... & Chinzorig, T. (2014). Resolving the long-standing enigmas of a giant ornithomimosaur Deinocheirus mirificus. Nature, 515(7526), 257-260.
Sinornithomimus dongi	IVPP?V11797?10	22.778	52.8	43.3	85.1	204		212	145	147	54.7	1.44218	183.1	10	13.2936	1.12364	N	N	Kobayashi, Y., & Lu, J. C. (2003). A new ornithomimid dinosaur with gregarious habits from the Late Cretaceous of China. Acta Palaeontologica Polonica, 48(2).
Gallimimus bullatus	G.I.No. DPS 100/11	26	35			450		530	350	375	115	1.41333	330	10	462.501	2.66511	N	N	Osmólska, H., Roniewicz, E., & Barsbold, R. (1972). A new dinosaur, Gallimimus bullatus n. gen., n. sp.(Ornithomimidae) from the Upper Cretaceous of Mongolia.
Haplocheirus sollers	IVPP V15988	16.6405	25.218	27.091				104.32	86.03	90.11	22.64	1.1577	212.8	10	15.2832	1.18421	N	Y	Choiniere, J. N., Xu, X., Clark, J. M., Forster, C. A., Guo, Y., & Han, F. (2010). A basal alvarezsauroid theropod from the early Late Jurassic of Xinjiang, China. Science, 327(5965), 571-574.
Jianchangosaurus yixianensis	HGM 41HIII-0308A	33.85	42.6	47.2	75.5	170.8		158.5	112	124.3	61	1.27514	230	10	0	1.17135	N	Y	An Unusual Basal Therizinosaur Dinosaur with an Ornithischian Dental Arrangement from Northeastern China
Yulong mini	HGM 41HIII-0107	25.615	27.28	34.451				189.095	166.433	180.693		1.0465	62.02	?	0	-0.303675	N	Y	Lü, J., Currie, P. J., Xu, L., Zhang, X., Pu, H., & Jia, S. (2013). Chicken-sized oviraptorid dinosaurs from central China and their ontogenetic implications. Naturwissenschaften, 100, 165-175.
Nemegtomaia barsboldi	GIN100/2112)	33	31	33		149.304			108.157				172.445	13	0	1.80959	N	Y	Lü, J. C., Tomida, Y., Azuma, Y., Dong, Z. M., & Lee, Y. N. (2004). New oviraptorid dinosaur (Dinosauria: Oviraptorosauria) from the Nemegt Formation of southwestern Mongolia. Bull. Natn. Sci. Mus., Tokyo, Series C, 30, 95-130.
Apatoraptor pennatus	TMP 1993.051.0001	25.01	45.437	38.818	98.077	198.975		179.589	142.622	145.157	82.492	1.23721		12	80.8	1.90741	N	Y	Funston, G. F., & Currie, P. J. (2016). A new caenagnathid (Dinosauria: Oviraptorosauria) from the Horseshoe Canyon Formation of Alberta, Canada, and a reevaluation of the relationships of Caenagnathidae. Journal of Vertebrate Paleontology, 36(4), e1160910.
Tongtianlong limosus	DYM-2013-8	26	40		72	185		131	102			1.28431	189	13	0	1.43816	N	Y	Lü, J., Chen, R., Brusatte, S. L., Zhu, Y., & Shen, C. (2016). A Late Cretaceous diversification of Asian oviraptorid dinosaurs: evidence from a new species preserved in an unusual posture. Scientific Reports, 6(1), 35780.
Eoconfuciusornis zhengi	IVPP V11977	3.746	4.141		9.33	19.485		32.005	32.402	33.595	17.718	0.952672	40.213	9	0.23709	-0.625087	Y	Y	Zhang, F., Zhou, Z., & Benton, M. J. (2008). A primitive confuciusornithid bird from China and its implications for early avian flight. Science in China Series D: Earth Sciences, 51(5), 625-639.
Cratonavis zhui	IVPP V31106	4.124	4.744	5.772		62.66		61.86	67.61	73.4	28.71	0.842779	42.179	10	0.66616	-0.176421	Y	Y	Li, Z., Wang, M., Stidham, T. A., & Zhou, Z. (2023). Decoupling the skull and skeleton in a Cretaceous bird with unique appendicular morphologies. Nature Ecology & Evolution, 7(1), 20-31.
Yangavis confucii	IVPP V18929	7.342	8.027		20.072	36.064	35.72	55.38	50.44	52.25	28.75	1.0599	50.79	10	0.42061	-0.37612	Y	Y	Wang, M., & Zhou, Z. (2019). A new confuciusornithid (Aves: Pygostylia) from the Early Cretaceous increases the morphological disparity of the Confuciusornithidae. Zoological Journal of the Linnean Society, 185(2), 417-430.
Jinguofortis perplexus	IVPP V24194	6.7635	7.103			51.45		66.64	65.96	68.25	28.89	0.97641	55.133	10	0.50774	-0.294359	Y	Y	Wang, M., Stidham, T. A., & Zhou, Z. (2018). A new clade of basal Early Cretaceous pygostylian birds and developmental plasticity of the avian shoulder girdle. Proceedings of the National Academy of Sciences, 115(42), 10708-10713.
Sapeornis															1.98261	0.297237	Y	Y
Parabohairornis	IVPP V18691	5.039	2.965	3.459	21.9	33.3		43.4	40.3	43.8	16.5	0.990868	42.5	10	0.14347	-0.843239	Y	Y	Min, W. A. N. G., Zhong-He, Z. H. O. U., O’CONNOR, J. K., & ZELENKOV, N. V. (2014). A new diverse enantiornithine family (Bohaiornithidae fam. nov.) from the Lower Cretaceous of China with information from two new species. Vertebrata PalAsiatica, 52(1), 31.
Bohaiornis	IVPP V17963	3.848	7.196	3.243	22.6	36.7		51.95	48.45	52.5	23.3	0.989524	47.1	?	0.22001	-0.657558	Y	Y	Li, Z., Zhou, Z., Wang, M., & Clarke, J. A. (2014). A new specimen of large-bodied basal enantiornithine Bohaiornis from the Early Cretaceous of China and the inference of feeding ecology in Mesozoic birds. Journal of Paleontology, 88(1), 99-108.
Sulcavis geeorum	BMNH Ph-000805	5.222	4.863	4.444	24.8	34.9		46.5	47.7	51.1		0.90998	42.65	9	0.22168	-0.654273	Y	Y	O’Connor, J. K., Zhang, Y., Chiappe, L. M., Meng, Q., Quanguo, L., & Di, L. (2013). A new enantiornithine from the Yixian Formation with the first recognized avian enamel specialization. Journal of Vertebrate Paleontology, 33(1), 1-12.
Zhouornis hani	CNUVB-0903	3.39	4.931		28.3	40.4		50.6		54	24.4	0.937037	34.214	9	0.34557	-0.461464	Y	Y	Zhang, Z., Chiappe, L. M., Han, G., & Chinsamy, A. (2013). A large bird from the Early Cretaceous of China: new information on the skull of enantiornithines. Journal of Vertebrate Paleontology, 33(5), 1176-1189.
Parapengornis eurycaudatus	IVPP V18687	4.2465	5.757	3.048	26.3	46.3		52.1	53.7	54.9	24.8	0.948998	39.9	9	0.18818	-0.725427	Y	Y	Hu, H., O’Connor, J. K., & Zhou, Z. (2015). A new species of Pengornithidae (Aves: Enantiornithes) from the Lower Cretaceous of China suggests a specialized scansorial habitat previously unknown in early birds. PLoS One, 10(6), e0126791.
Pengornis houi	IVPP V15336	4.7735	7.103	6.547	37.9			64.3	66.7	70.7	34.3	0.909477	54.7	11	0.34778	-0.458695	Y	Y	Zhou, Z., Clarke, J., & Zhang, F. (2008). Insight into diversity, body size and morphological evolution from the largest Early Cretaceous enantiornithine bird. Journal of Anatomy, 212(5), 565-577.
Linyiornis amoena	STM11-80		5.518	4.56	25.2	38.7		45.2	43.2	45.7	19.7	0.989059	43.579	11	0.28134	-0.550769	Y	Y	Wang, Y., Wang, M., O'connor, J. K., Wang, X., Zheng, X., & Zhang, X. (2016). A new Jehol enantiornithine bird with three-dimensional preservation and ovarian follicles. Journal of Vertebrate Paleontology, 36(2), e1054496.
Vescornis hebeiensis	CAGS 130722	2.261	2.885	1.903	13.296	16.623		24.371	23.369	23.97	9.998	1.01673	21.774	10	0.0383	-1.4168	Y	Y	Zhang, F., Ericson, P. G., & Zhou, Z. (2004). Description of a new enantiornithine bird from the Early Cretaceous of Hebei, northern China. Canadian Journal of Earth Sciences, 41(9), 1097-1107.
Rapaxavis pani	DNHM D2522	2.6615	2.846	2.729	13.3			22.8	23.4	23.1	8.942	0.974359	30.1	9	0.02269	-1.64417	Y	Y	O'Connor, J. K., Chiappe, L. M., Gao, C., & Zhao, B. (2011). Anatomy of the Early Cretaceous enantiornithine bird Rapaxavis pani. Acta Palaeontologica Polonica, 56(3), 463-475.
Eoenantiornis buhleri	IVPP V11537	2.7875	2.489	2.191	15.693	21.046		29.141	28.577	30.697	10.161	0.949311	26.991	11	0.08885	-1.05134	Y	Y	Zhou, Z., Chiappe, LM, & Zhang, F. (2005). Anatomy of the early cretaceous bird Eoenantiornis buhleri ??(Aves: Enantiornithes) from China. Canadian Journal of Earth Sciences , 42 (7), 1331-1338.
Gretcheniao sinensis	BMNHC Ph 829	5.276	5.69	4.496	29.3	36.8		49.7	49.2	52.9	27.9	0.939509		9	0.236	-0.627088	Y	Y	Chiappe, L. M., Qingjin, M., Serrano, F., Sigurdsen, T., Min, W., Bell, A., & Di, L. (2019). New Bohaiornis-like bird from the Early Cretaceous of China: enantiornithine interrelationships and flight performance. PeerJ, 7, e7846.
Longicrusavis houi	PKUP-V1069	2.803	3.819		12.7	23.1		26	24	25	13.1	1.04	30.7	11	0.04301	-1.36643	Y	Y	O'Connor, J. K., Gao, K. Q., & Chiappe, L. M. (2010). A new ornithuromorph (Aves: Ornithothoraces) bird from the Jehol Group indicative of higher-level diversity. Journal of Vertebrate Paleontology, 30(2), 311-321.
Shanweiniao cooperorum	DNHM D1878	2.2365	2.265	2.121	12.61			22.43	22.53	23.36		0.960188	31.36	9	0.04002	-1.39772	Y	Y	O'Connor, J. K., Wang, X., Chiappe, L. M., Gao, C., Meng, Q., Cheng, X., & Liu, J. (2009). Phylogenetic support for a specialized clade of Cretaceous enantiornithine birds with information from a new species. Journal of Vertebrate Paleontology, 29(1), 188-204.
Shenqiornis mengi	DNHM D2950/1	3.896	5.09		22.1	34.6		43	39.6	44.8	16.8	0.959821	41.9	9	0.04061	-1.39137	Y	Y	Wang, X., O'CONNOR, J. K., Zhao, B., Chiappe, L. M., Gao, C., & Cheng, X. (2010). New species of enantiornithes (Aves: Ornithothoraces) from the Qiaotou Formation in northern Hebei, China. Acta Geologica Sinica?English Edition, 84(2), 247-256.
Yuanchuavis kompsosoura	IVPP V27883	6.1695	5.526	6.548									63.648	10	0.47221	-0.325865	Y	Y	Wang, M., O’Connor, J. K., Zhao, T., Pan, Y., Zheng, X., Wang, X., & Zhou, Z. (2021). An Early Cretaceous enantiornithine bird with a pintail. Current Biology, 31(21), 4845-4852.
Hongshanornis longicresta	DNHM D2945/6	2.9335	1.786		12.576	20.433		24.6	22.875	24.5	13	1.00408	30.5	10	0.0937	-1.02826	Y	Y	Chiappe, L. M., Zhao, B., O’Connor, J. K., Chunling, G., Wang, X., Habib, M., ... & Cheng, X. (2014). A new specimen of the Early Cretaceous bird Hongshanornis longicresta: insights into the aerodynamics and diet of a basal ornithuromorph. PeerJ, 2, e234.
Archaeorhynchus spathula	IVPP V17075	3.5915	3.83		20	46		53	55	58	28.5	0.913793	41.747	10	0.31974	-0.495203	Y	Y	Zhou, S., Zhou, Z., & O’Connor, J. K. (2013). Anatomy of the basal ornithuromorph bird Archaeorhynchus spathula from the Early Cretaceous of Liaoning, China. Journal of Vertebrate Paleontology, 33(1), 141-152.
Schizooura lii	IVPP V16861	6.484	6.292	3.852	29	50		60	57	64	30	0.9375	52	11	0.5478	-0.261378	Y	Y	Shuang, ZHOU, Zhong-He, ZHOU, & O'CONNOR, J. (2012). A new basal beaked ornithurine bird from the Lower Cretaceous of western Liaoning, China. Vertebrata PalAsiatica , 50 (1), 9.
Similiyanornis brevipectus	IVPP V13278	6.07	8.558	6.427	28.74			66.23	65.38	67.94	31.05	0.974831	51.44	11	0.67946	-0.167836	Y	Y	Wang, M., Li, Z., Liu, Q., & Zhou, Z. (2020). Two new Early Cretaceous ornithuromorph birds provide insights into the taxonomy and divergence of Yanornithidae (Aves: Ornithothoraces). Journal of Systematic Palaeontology, 18(21), 1805-1827.
Abitusavis lii	IVPP V14606	8.0205	9.968	7.845	29.75			75.19	72.22	76.56	35.66	0.982106		10	0.72728	-0.138298	Y	Y	Wang, M., Li, Z., Liu, Q., & Zhou, Z. (2020). Two new Early Cretaceous ornithuromorph birds provide insights into the taxonomy and divergence of Yanornithidae (Aves: Ornithothoraces). Journal of Systematic Palaeontology, 18(21), 1805-1827.
Iteravis huchzermeyeri	IVPP V18958	5.971	7.092	5.538	21	35		52	49	53	22	0.981132	46	11	0.22001	-0.657558	Y	Y	Zhou, S., O’Connor, J. K., & Wang, M. (2014). A new species from an ornithuromorph (Aves: Ornithothoraces) dominated locality of the Jehol Biota. Chinese science bulletin, 59, 5366-5378.
Jianchangornis microdonta	IVPP V16708	5.593	10.476	10.749	32	47		76	78	83	33	0.915663	72	10	1.04028	0.0171502	Y	Y	Zhong-He, Z. H. O. U., Fu-Cheng, Z. H. A. N. G., & Zhi-Heng, L. I. (2009). A new basal ornithurine bird (Jianchangornis microdonta gen. et sp. nov.) from the Lower Cretaceous of China. Vertebrata PalAsiatica, 47(4), 299.
Parahongshanornis chaoyangensis	PMOL-AB00161	2.3205	1.719	1.69	14	30		29	26	27	12.3	1.07407		9	0.10921	-0.961738	Y	Y	Li, LI, Jing-Qi, WANG, & Shi-Lin, HOU (2011). A new ornithurine bird (Hongshanornithidae) from the Jiufotang Formation of Chaoyang, Liaoning, China. Vertebrata PalAsiatica , 49 (2), 195.
Piscivoravis lii	IVPP V17078	6.652	9.902	8.026	35	61		74	75	77	34	0.961039		10	0.67279	-0.17212	Y	Y	Zhou, S., Zhou, Z., & O'Connor, J. (2014). A new piscivorous ornithuromorph from the Jehol Biota. Historical Biology, 26(5), 608-618.
Changzuiornis ahgm	AGB5840	5.2395	5.023	5.016	23.8	46.4		50.4	50.6	52	30.1	0.969231	74.245	12	0	-1.55698	Y	Y	Huang, J., Wang, X., Hu, Y., Liu, J., Peteya, J. A., & Clarke, J. A. (2016). A new ornithurine from the Early Cretaceous of China sheds light on the evolution of early ecological and cranial diversity in birds. PeerJ, 4, e1765.
Ambopteryx longibranchium	IVPP V24192	2.702	3.947	3.648	6.424	30.14		54.277	45.86	46.786	14.285	1.16011	34.943	10	0.306	-0.514279	N	Y	Wang, M., O’Connor, J. K., Xu, X., & Zhou, Z. (2019). A new Jurassic scansoriopterygid and the loss of membranous wings in theropod dinosaurs. Nature, 569(7755), 256-259.
Epidexipteryx hui	IVPP V15471	4.6905	5.044	5.697	13.18	30.288		48.861	38.94	42.287		1.15546	43.069	9	0.391	-0.407823	N	Y	Zhang, F., Zhou, Z., Xu, X., Wang, X., & Sullivan, C. (2008). A bizarre Jurassic maniraptoran from China with elongate ribbon-like feathers. Nature, 455(7216), 1105-1108.
Yi qi	STM 31-2	7.3465	7.224			42.656		92.156		79.218	20.632	1.16332	47.607	9	0.697	-0.156767	N	Y	Xu, X., Zheng, X., Sullivan, C., Wang, X., Xing, L., Wang, Y., ... & Pan, Y. (2015). A bizarre Jurassic maniraptoran theropod with preserved evidence of membranous wings. Nature, 521(7550), 70-73.
Anchiornis huxleyi	PKUP V1068	6.176	5.824	4.018		34.2		72.2	52.8	58.5	35	1.23419	61.3	10	0.6052	-0.218101	N	Y	Pei, R., Li, Q., Meng, Q., Norell, M. A., & Gao, K. Q. (2017). New specimens of Anchiornis huxleyi (Theropoda: Paraves) from the Late Jurassic of northeastern China. Bulletin of the American Museum of Natural History, 2017(411), 1-67.
Jinfengopteryx elegans	CAGS-IG-04-0801	7.4835	8.356	6.12		47.09		49.22	42.44	43.31	21.37	1.13646	68	12	1.2659	0.102399	N	Y	Ji, Q. (2005). First avialian birdfrom China (Jinfengopteryx elegans gen. et sp. nov.). Geological Bulletin of China, 24(3), 197-210.
Jianianhualong tengi	DLXH 1218	11.2045	12.785	10.7		79.4		80.8	67.5	69	31.3	1.17101	90.769	9	6.12263	0.786938	N	Y	Xu, X., Currie, P., Pittman, M., Xing, L., Meng, Q., Lü, J., ... & Yu, C. (2017). Mosaic evolution in an asymmetrically feathered troodontid dinosaur with transitional features. Nature communications, 8(1), 14972.
Microraptor															1.41164	0.149724	N	Y
Zhongjianosaurus yangi	IVP V22775			4.4		33		43	42	44	27	0.977273		10	0.21457	-0.668431	N	Y	Xu, X., & Qin, Z. C. (2017). A new tiny dromaeosaurid dinosaur from the Lower Cretaceous Jehol Group of western Liaoning and niche differentiation among the Jehol dromaeosaurids. Vertebrata PalAsiatica, 55(2), 129-144.
Linheraptor exquisitus	IVPP V 16923	27.9595	33.912	30.409		124.362		130.2			72.092		236.032	10	20.4634	1.31098	N	Y	Xu, X., Choiniere, J. N., Pittman, M. D., Tan, Q., Xiao, D., Li, Z., ... & Sullivan, C. (2010). A new dromaeosaurid (Dinosauria: Theropoda) from the Upper Cretaceous Wulansuhai formation of inner Mongolia, China. Zootaxa, 2403, 1-9.
Buitreraptor gonzalezorum	MPCA 245	17.337	20.551	17.691	19.212	27.024		64.186	45.31	51.4		1.24875	209.782	10	3.3098	0.519802	N	Y	Gianechini, F. A., Makovicky, P. J., & Apesteguía, S. (2017). The cranial osteology of Buitreraptor gonzalezorum makovicky, apesteguía, and agnolín, 2005 (Theropoda, Dromaeosauridae), from the Late Cretaceous of Patagonia, Argentina. Journal of Vertebrate Paleontology, 37(1), e1255639. Gianechini, F. A., Makovicky, P. J., Apesteguía, S., & Cerda, I. (2018). Postcranial skeletal anatomy of the hol…
Caihong juji	PMoL-B00175	6.0675	8.751	6.325	15.238	33		42.1	42.545	47.2	23.7	0.891949	67.6	10	0.401	-0.396856	N	Y	Hu, D., Clarke, J. A., Eliason, C. M., Qiu, R., Li, Q., Shawkey, M. D., ... & Xu, X. (2018). A bony-crested Jurassic dinosaur with evidence of iridescent plumage highlights complexity in early paravian evolution. Nature Communications, 9(1), 217.
Similicaudipteryx yixianensis	IVPP V 12556		35.993	25.1				130						10?	21.717	1.3368	N	Y	Tao, H. E., Xiao-Lin, W. A. N. G., & Zhong-He, Z. H. O. U. (2008). A new genus and species of caudipterid dinosaur from the Lower Cretaceous Jiufotang Formation of western Liaoning, China. Vertebrata PalAsiatica, 46(3), 178.
Beipiaosaurus inexpectus	STM 31-1	26.1145	31.194	25.659	76.8	187.384		167.211	118.31	120.298		1.38997	222.076	10	126.179	2.10099	N	Y	Xu, X., Zheng, X., & You, H. (2009). A new feather type in a nonavian theropod and the early evolution of feathers. Proceedings of the National Academy of Sciences, 106(3), 832-834.
Neimongosaurus yangi	LH V0001	55	72	31	65			222	180			1.23333		11	90.9625	1.95886	N	Y	Xiao-Hong, ZHANG, Xing, OF NEI MONGOL, PEOPL E'S REPUBLIC OF CHINA. Vertebrata PalAsiatica , 39 (04), 282.
Erliansaurus bellamanus	LH V0002		61	50		227		276	220	237	116	1.16456		? (mid + last preserved)	280.541	2.448	N	Y	Xing, X., Xiao-Hong, Z. H. A. N. G., Sereno, P., Xi-Jin, Z. H. A. O., Xue-Wen, K. U. A. N. G., Jun, H., & Lin, T. (2002). A new therizinosauroid (Dinosauria, Theropoda) from the Upper Cretaceous Iren Dabasu Formation of Nei Mongol. Vertebrata PalAsiatica, 40(03), 228.
Nothronychus mckinleyi	MSM P-2117	125.5	187			518		418		302		1.38411		10	2867.67	3.45753	N	Y	Kirkland, J. I., & Wolfe, D. G. (2001). First definitive therizinosaurid (Dinosauria; Theropoda) from North America. Journal of Vertebrate Paleontology, 21(3), 410-414.
Xiyunykus pengi	IVPP V22783	28	33	22	56	145		87	59			1.47458		? (ant + mid + last)	0.015	-1.82391	N	Y	Xu, X., Choiniere, J., Tan, Q., Benson, R. B., Clark, J., Sullivan, C., ... & Tan, L. (2018). Two Early Cretaceous fossils document transitional stages in alvarezsaurian dinosaur evolution. Current Biology, 28(17), 2853-2860.
Bannykus wulatensis	IVPP V25026	36	42			141		95	58.7	85	46	1.11765		? (ant + mid)	0.024	-1.61979	N	Y	Xu, X., Choiniere, J., Tan, Q., Benson, R. B., Clark, J., Sullivan, C., ... & Tan, L. (2018). Two Early Cretaceous fossils document transitional stages in alvarezsaurian dinosaur evolution. Current Biology, 28(17), 2853-2860.
Mononykus olecranus	GIN 107/6	17.5		13.4	21.1	73.2		36.7	18.2	34.4	11.9	1.06686		10	4.65928	0.668319	N	Y	Altangerel, Perle, et al. "Skeletal morphology of Mononykus olecranus (Theropoda, Avialae) from the late Cretaceous of Mongolia. American Museum novitates; no. 3105." (1994).
Nqwebasaurus thwazi	AM 6040	13.247	12.994			64.7		58.5	44.2	44.5	26.5	1.31461		?	3.46805	0.540085	N	N	De Klerk, W. J., Forster, C. A., Sampson, S. D., Chinsamy, A., & Ross, C. F. (2000). A new coelurosaurian dinosaur from the Early Cretaceous of South Africa. Journal of Vertebrate Paleontology, 20(2), 324-332. Choiniere, J. N., Forster, C. A., & De Klerk, W. J. (2012). New information on Nqwebasaurus thwazi, a coelurosaurian theropod from the Early Cretaceous Kirkwood Formation in South Africa. J…
Huaxiagnathus orientalis	CAGS-IG02-301	32.0065	36.184	40.41	45.256	93.406		89.136	49.18	57.774	32.314	1.54284	187.021	10	34.0937	1.53267	N	N	Hwang, S. H., Norell, M. A., Qiang, J., & Keqin, G. (2004). A large compsognathid from the Early Cretaceous Yixian Formation of China. Journal of Systematic Palaeontology, 2(1), 13-30.
Sinosauropteryx prima	NIGP 127586	5.555	6.285	6.828	11.722	32.832		20.478	11.926	15.355	12.219	1.33364	73.33	10	1.62976	0.212124	N	N	Currie, P. J., & Chen, P. J. (2001). Anatomy of Sinosauropteryx prima from Liaoning, northeastern China. Canadian Journal of Earth Sciences , 38 (12), 1705-1727.
Sinocalliopteryx															13.9091	1.1433	N	N
Sinraptor dongi	IVPP 10600	76	80	87		705.461					136.73		764.112	10	1978.33	3.2963	N	N	Currie, P. J., & Zhao, X. J. (1993). A new carnosaur (Dinosauria, Theropoda) from the Jurassic of Xinjiang, People's Republic of China. Canadian Journal of Earth Sciences, 30(10), 2037-2081.
Eoraptor lunensis	PVSJ 512	19	24	17	37	81		85	63	64	21	1.32812	123	9	24.6649	1.39208	N	N	Sereno, P. C., Martínez, R. N., & Alcober, O. A. (2012). Osteology of Eoraptor lunensis (Dinosauria, sauropodomorpha). Journal of Vertebrate Paleontology, 32(sup1), 83-179.
Eodromaeus murphi	PVSJ 560	25	34	13	45	86		85	66	76	28	1.11842	120	10	7.08059	0.850069	N	N	Martinez, R. N., Sereno, P. C., Alcober, O. A., Colombi, C. E., Renne, P. R., Montañez, I. P., & Currie, B. S. (2011). A basal dinosaur from the dawn of the dinosaur era in southwestern Pangaea. science, 331(6014), 206-210.
Dilophosaurus wetherilli	UCMP 37302	81.821	110.739	81.283	142.614	361.364		290.317	188.992	189.003	123.801	1.53604		14	376.232	2.57546	N	N	Marsh, A. D., & Rowe, T. B. (2020). A comprehensive anatomical and phylogenetic evaluation of Dilophosaurus wetherilli (Dinosauria, Theropoda) with descriptions of new specimens from the Kayenta Formation of northern Arizona. Journal of Paleontology, 94(S78), 1-103.
Mirusavis parvis	IVPP V18692	3.7305	3.493	2.791	16.3			30.02	29.87	31.71	13.21	0.946705		10	0.016	-1.79588	Y	Y	Wang, M., O’Connor, J. K., Bailleul, A. M., & Li, Z. (2020). Evolution and distribution of medullary bone: evidence from a new Early Cretaceous enantiornithine bird. National Science Review, 7(6), 1068-1078.
Mei long	IVPP V12733	8.2325	9.287	7.637	11	45		42	39	39.257		1.06987	53	10	0.836	-0.0777937	N	Y	Xu, X., & Norell, M. A. (2004). A new troodontid dinosaur from China with avian-like sleeping posture. Nature, 431(7010), 838-841.
Xiaotingia zhengi	STM 27-2	6.397	9.546	5.8		55		71	63	65	24	1.09231	61	11	1.11131	0.0458352	N	Y	Xu, X., You, H., Du, K., & Han, F. (2011). An Archaeopteryx-like theropod from China and the origin of Avialae. Nature, 475(7357), 465-470.
Concavenator corcovatus	MCCM-LH 6666	59	66	65	170	525		245	150	170	87	1.44118	507.274	10	676.758	2.83043	N	N	Cuesta, E., Ortega, F., & Sanz, J. L. (2018). Appendicular osteology of Concavenator corcovatus (Theropoda: Carcharodontosauridae) from the Lower Cretaceous of Spain. Journal of Vertebrate Paleontology, 38(4), 1-24. Cuesta, E., Vidal, D., Ortega, F., & Sanz, J. L. (2018). The cranial osteology of Concavenator corcovatus (Theropoda; Carcharodontosauria) from the Lower Cretaceous of Spain. Cretaceo…
Zuolong salleei	IVPP V15912	56.246	71.058	75.641		173.8		155.4	137	118.6		1.13431	393.263	10	88.4135	1.94652	N	N	Choiniere, J. N., Clark, J. M., Forster, C. A., & Xu, X. (2010). A basal coelurosaur (Dinosauria: Theropoda) from the Late Jurassic (Oxfordian) of the Shishugou Formation in Wucaiwan, People's Republic of China. Journal of vertebrate Paleontology, 30(6), 1773-1796.
Eosinopteryx brevipenna	YFGP-T5197	6.183	5.76			23.8		37.9	39.5	42	21.63	0.902381	43.2	9?	0	-0.85654	N	Y	Godefroit, P., Demuynck, H., Dyke, G., Hu, D., Escuillié, F., & Claeys, P. (2013). Reduced plumage and flight ability of a new Jurassic paravian theropod from China. Nature Communications, 4(1), 1394.
Liaoningvenator curriei	DNHM D3012	12.7865	13.05	11.588		59		65	21.819	24.281		2.67699	97.6	10	0	0.302031	N	Y	Shen, C., Zhao, B., Gao, C. L., Lü, J., & Kundrát, M. (2017). A new troodontid dinosaur (Liaoningvenator curriei gen. et sp. nov.) from the Early Cretaceous Yixian Formation in western Liaoning province. Acta Geoscientica Sinica, 38(3), 359-371.
Gobivenator mongoliensis	MPC-D 100/86	18.2145		26.323	43.6	107.9		108.9					180	11	0	1.0688	N	Y	Tsuihiji, T., Barsbold, R., Watabe, M., Tsogtbaatar, K., Chinzorig, T., Fujiyama, Y., & Suzuki, S. (2014). An exquisitely preserved troodontid theropod with new information on the palatal structure from the Upper Cretaceous of Mongolia. Naturwissenschaften, 101, 131-142.
Daliansaurus liaoningensis	DNHM D2885	14.184	22.851	17.459				82.9	65.7	64.7	32	1.2618	138	9	0	0.53171	N	Y	Shen, C., Lue, J., Liu, S., Kundrat, M., Brusatte, S. L., & Gao, H. (2017). A new troodontid dinosaur from the Lower Cretaceous Yixian formation of Liaoning Province, China. Acta Geologica Sinica?English Edition, 91(3), 763-780.
Aurornis xui	YFGP-T5198	5.535	8.074	8.589		36.6		58		57	34.5	1.01754	57	9	0	-0.425429	N	Y	Godefroit, P., Cau, A., Dong-Yu, H., Escuillié, F., Wenhao, W., & Dyke, G. (2013). A Jurassic avialan dinosaur from China resolves the early phylogenetic history of birds. Nature, 498(7454), 359-362.
Halszkaraptor escuilliei	MPC D-102/109	19.95	22.1	17				36.218	39	39.3	17.784	0.921578	70.5	10	0	-0.224341	N	Y	Cau, A., Beyrand, V., Voeten, D. F., Fernandez, V., Tafforeau, P., Stein, K., ... & Godefroit, P. (2017). Synchrotron scanning reveals amphibious ecomorphology in a new clade of bird-like dinosaurs. Nature, 552(7685), 395-399.
Shenshiornis primita	LPM-B00018	7.331	8.328	5.419									45.725	12	0	-0.572012	Y	Y	HU, D., Li, L., HOU, L., & XU, X. (2010). A new sapeornithid bird from China and its implication for early avian evolution. Acta Geologica Sinica?English Edition, 84(3), 472-482.
Majungasaurus crenatissimus	FMNH PR 2836	48.67	63.369	71.978			606	207	55	48	22	3.76364	584.655	10	1614.2	3.20796	N	N	Gutherz, S. B., Groenke, J. R., Sertich, J. J., Burch, S. H., & O'Connor, P. M. (2020). Paleopathology in a nearly complete skeleton of Majungasaurus crenatissimus (Theropoda: Abelisauridae). Cretaceous Research, 115, 104553.
Tyrannosaurus rex	CMNH mounted	87.41	93.48	106.7	398.3	908.7	1117	358.6	195	249.5	102.9	1.43727	1239	10	7693.65	3.88613	N	N
Dromiceiomimus samueli	ROM 840	63.85	86.68	49.67	62.08	291.5	344.4	305.6	229.6	247	73.87	1.23725	259.1	10	125.34	2.09809	N	N
Ornithomimus edmonticus	ROM 851	46.145	60.53		79.21	261.8	302.5	287.9	201.6	212	101.4	1.35802	239.5	10	83.5238	1.92181	N	N
Falcarius utahensis	UMNH VP (Various)					247.6		288.8	181.2	202.2		1.42829		12	83.5238	1.92181	N	Y
Marshosaurus bicentesimus	UMNH VP Marshosaurus mount	53.85	47.38	54.98	131.8	437.8	500.8	277.2	193.1	213.2	90.31	1.30019	567.4	10	200	2.30103	N	N
Ceratosaurus nasicornis	USNM 4735	76.025	60.51	66.62			501.7	285.8	156.9	180.1	70.67	1.5869	555.4	10	498.863	2.69798	N	N
Gorgosaurus libratus	USNM 12814	66.6	67.02	90.46		?599.7	599.7	282.4		163.3		1.72933	761.9	10	2487.17	3.3957	N	N
Ornitholestes hermanni	AMNH FARB 619		17.58	24.53				121.2						9	14.3749	1.1576	N	N
Struthiomimus altus	AMNH FARB 5335				140.5	244.3	308							10	178.508	2.25166	N	N
Citipati osmolkae	AMNH FARB 30367							214.2	194.1	214	92.81	1.00093		12	123.993	2.0934	N	Y
Khaan mckennai	AMNH FARB 31764	23.035	23.17	14.57	32.25	123.7	141.1	108.9	80.52	95.47	42.93	1.14067	119.3	12	26.048	1.41577	N	Y
Monolophosaurus jiangi	AMNH FARB 33827	66.23	63.78										628.9	9	475	2.67669	N	N
Citipati osmolkae	IGM 100/978	48.905	67.17	50.16	122.6	275.4	322.8	230.1		202	109.4	1.13911	158.3	12	123.993	2.0934	N	Y
Velociraptor mongoliensis	IGM 100/982	24.1	26.87	28.5	26.91	86.32	98.15	105.37	66.88	84.14		1.25232	194.5	9	18.8426	1.27514	N	Y
Tsaagan mangas	IGM 100/1015	19.34	20.93	15.33	42.22								201.1	9	15	1.17609	N	Y
Conchoraptor gracilis	IGM 100/1203		13.63	15.25	20.03	85.93	98.88							12	0	0.728952	N	Y
Albertosaurus libratus	ROM 1247	63.51	75.73	68.01	176.1	582.6	672.1	266	138.3	151.2	90.29	1.75926	723.1	10	2012.86	3.30381	N	N
Deinonychus antirrhopus	ROM 52430	30.605	25.28		63.75	203.8	213.9	220.2	165.9	176	89.47	1.25114	308.2	10	96.6549	1.98522	N	Y
Dromaeosaurus	ROM 53577	22.95	27.69	18.23	64.21	142.3	175.5	163.6	116.4	118.1	66.65	1.38527	219.8	10	0	1.20084	N	Y
Anzu wyliei	ROM 55377	46.76	72.96	61.41	142.1	381.7	461.4	337	270.5	274.6	134.7	1.22724	374.7	12	250	2.39794	N	Y
Falcarius utahensis	Mounted	71.185	100.9	53.65	102.7	270.6	282.5	246.4	179	193.6	44.69	1.27273	226.8	12	83.5238	1.92181	N	Y
Teratophoneus curriei	Mounted	41.98	43.97	56.57	175.5	445.6	534.9	207.5	94.66	122.7	57.37	1.69112	586.8	9	946.53	2.97613	N	N
Allosaurus fragilis	USNM 4734	76.495	85.63	95.59	224.9	604.2	673.4	315.2	214.4	267.8	124	1.177	703.8	9	2541.81	3.40514	N	N
Acanthisitta chloris	ark:/87602/m4/M109874	1.26397	1.96796	1.15262	9.4478	10.4475		10.5154	12.448	13.5422	7.3849	0.776491	26.65	13	0.00852851	-2.06913	Y	Y
Acanthorhynchus tenuirostris	ark:/87602/m4/M125748	2.19185	2.91681	1.77058	15.3994	16.6869		14.6459	16.6969	18.9274	10.5323	0.773794	37.9	13	0.0226387	-1.64515	Y	Y
Agelaius phoeniceus	ark:/87602/m4/M73651	3.0817	4.77395	2.62268	25.6675	28.7449		28.399	29.2526	33.5889	18.6755	0.845488	40.18	13	0.260387	-0.584381	Y	Y
Atlapetes leucopterus	ark:/87602/m4/371807	2.00227	3.23937	1.80797	15.5494	16.4142		16.7549	16.7222	18.3079	10.1028	0.915173	31.83	13	0.0137991	-1.86015	Y	Y
Anseranas semipalmata	ark:/87602/m4/M83594	14.1448	17.401	9.83913	66.8618	85.3054		168.311	155.202	163.24	75.3054	1.03107	115.9	18	2.92156	0.465615	Y	Y
Anser fabalis	ark:/87602/m4/M108615	13.246	17.4591	8.61152	70.1619	91.3946		155.642	139.878	147.265	86.4213	1.05688	103.2	19	3.09021	0.489987	Y	Y
Aptenodytes patagonicus	ark:/87602/m4/375475	12.5964	12.6458	8.37819	68.3127	96.0393		59.5961	42.3212	42.9068	36.2736	1.38897	100.7	13	1.62709	0.211411	Y	Y
Aramus guarauna	ark:/87602/m4/M125551	8.97949	16.7063	8.45782	45.2254	51.2005		103.57	104.586	111.947	55.0469	0.925166	175.4	16	0.889805	-0.050705	Y	Y
Artamus leucorynchus	ark:/87602/m4/368995	3.22958	3.99603	2.76604	21.5658	23.6538		23.6308	28.5227	31.4884	15.9678	0.750462	42.67	12	0.0311132	-1.50706	Y	Y
Baeopogon indicator	ark:/87602/m4/M96282	2.99792	4.09111	2.54461	22.2505	24.3426		21.2299	24.5365	27.1139	15.2119	0.78299	36.9	13	0.072285	-1.14095	Y	Y
Barnardius zonarius	ark:/87602/m4/M108655	4.13302	6.19047	4.33993	27.1967	30.9837		34.7874	36.9536	40.449	26.8928	0.860032	40.27	11	0.231061	-0.636274	Y	Y
Basilornis mirandus	ark:/87602/m4/M96285	4.18971	5.36706	3.64098	29.0303	31.7974		31.6661	33.039	37.3938	21.4579	0.846828	50.98	13	0.0998901	-1.00048	Y	Y
Bombycilla cedrorum	ark:/87602/m4/M114489	2.52263	4.11404	2.67123	20.6277	26.097		21.0292	22.4745	25.5088	14.4817	0.824388	33.55	13	0.0405371	-1.39215	Y	Y
Bonasa umbellus	ark:/87602/m4/M108161	6.63101	9.47297	4.87073	36.3831	49.9528		44.9577	37.3342	42.7092	26.0609	1.05265	47.59	14	0.246506	-0.608173	Y	Y
Bucorvus abyssinicus	ark:/87602/m4/M108667	18.4458	20.024	15.6217	79.0571	97.6345		146.022	177.942	193.058	73.9541	0.756361	217.3	13	1.66164	0.220536	Y	Y
Buphagus erythrorhynchus	ark:/87602/m4/M72669	3.23666	4.47603	2.71466	23.2166	24.4655		26.7136	27.3366	31.3351	18.7522	0.852514	38.44	13	0.102846	-0.987815	Y	Y
Calyptomena viridis	ark:/87602/m4/M108710	7.82579	11.6979	8.26937	60.7231	67.6613		69.6748	80.9442	89.7203	47.2378	0.776578	111.4	12	0.0585	-1.23284	Y	Y
Capito niger	ark:/87602/m4/M108203	3.32187	4.51037	3.29311	26.4536	27.1123		24.5579	26.5058	29.8213	12.8521	0.823502	44.63	13	0.0576818	-1.23896	Y	Y
Caprimulgus carolinensis	ark:/87602/m4/M65224	3.17763	5.89799	4.61469	24.6735	31.336		44.7188	51.5406	53.493	28.1134	0.835975	55.26	11	0.192289	-0.716045	Y	Y
Caracara cheriway	ark:/87602/m4/M125586	7.77306	11.3927	8.05761	53.7055	63.621		107.064	106.874	113.639	60.1133	0.942136	84.59	13	1.84609	0.266252	Y	Y
Cariama cristata	ark:/87602/m4/375527	11.572	19.0101	14.5334	57.6811	84.2652		111.106	101.087	108.977	54.4238	1.01953	117.6	13	1.06959	0.0292187	Y	Y
Cathartes burrovianus	ark:/87602/m4/M110050	7.27024	9.84789	8.56495	56.677	59.1158		142.782	158.415	167.181	78.7656	0.854055	87.71	13	2.23669	0.349605	Y	Y
Charadrius hiaticula	ark:/87602/m4/M52994	2.09806	4.15829	2.64563	16.2398	28.1477		31.4946	32.5001	33.9499	19.6687	0.927679	39.17	14	0.0821412	-1.08544	Y	Y
Chloropsis hardwickii	ark:/87602/m4/M78331	3.132	4.06213	2.2472	20.5165	21.9567		21.9073	22.2001	25.1368	13.7884	0.871523	41.5	13	0.0412752	-1.38431	Y	Y
Chlorospingus flavigularis	ark:/87602/m4/M97890	1.76107	2.78831	1.9008	14.9829	16.2125		15.4387	15.7997	17.8541	9.82972	0.864713	28.55	12	0.0116665	-1.93306	Y	Y
Ardeotis kori	ark:/87602/m4/M125660	16.4934	26.3814	15.1396	89.9004	119.079		214.707	229.249	242.847	105.92	0.884125	181.7	17	6.20136	0.792487	Y	Y
Chunga burmeisteri	ark:/87602/m4/M125536	9.12753	15.0707	11.076	51.8747	73.4833		87.7529	79.4523	83.3156	44.3328	1.05326	100.2	13	0.688407	-0.162155	Y	Y
Cinclus mexicanus	ark:/87602/m4/M73645	3.34495	4.6285	2.51415	21.9317	21.8887		22.4251	22.5587	26.3747	15.8814	0.850251	43.06	12	0.078804	-1.10345	Y	Y
Cisticola chubbi	ark:/87602/m4/M72802	3.3235	5.2361	3.09261	23.3419	26.7422		26.5547	25.0095	27.2407	14.3414	0.974817	52.35	12	0.0175	-1.75696	Y	Y
Colinus virginianus	ark:/87602/m4/M109722	4.10087	6.29313	3.29813	29.8999	43.6333		35.4352	28.9691	32.3017	18.9073	1.09701	37.01	14	0.167303	-0.776497	Y	Y
Columba livia	ark:/87602/m4/M56052	4.93134	8.74603	5.38595	36.457	45.0711		48.693	52.1172	56.6315	34.7121	0.85982	57.88	12	0.220229	-0.657125	Y	Y
Conostoma oemodium	ark:/87602/m4/M97883	4.36803	5.42531	3.22597	23.6661	23.0593		28.1228	27.2356	31.3616	16.8096	0.896727	48.14	13	0.055555	-1.25528	Y	Y
Coracias benghalensis	ark:/87602/m4/M108722	4.69604	6.6835	4.36619	28.9268	35.1063		76.0541	86.0815	91.1658	39.9359	0.83424	69.94	12	0.209956	-0.677871	Y	Y
Coracina novaehollandiae	ark:/87602/m4/M97881	4.27266	5.80875	3.83867	27.9231	29.9348		39.3521	45.2965	50.0183	28.9094	0.786754	62.85	12	0.110327	-0.957319	Y	Y
Corvus albus	ark:/87602/m4/375493	10.4054	13.0407	10.0727	64.5996	74.711		102.33	122.011	132.123	77.9106	0.774508	38.72	12	0.524	-0.280669	Y	Y
Crotophaga ani	ark:/87602/m4/M91735	3.18702	6.13172	4.36008	23.8528	29.7437		35.3289	27.213	30.2086	18.3247	1.1695	51.62	12	0.0290962	-1.53616	Y	Y
Crypturellus tataupa	ark:/87602/m4/M109590	3.91324	6.14395	3.13172	24.6266	38.0144		38.5828	36.2796	38.9113	27.8985	0.991558	48.83	15	0.26429	-0.57792	Y	Y
Dendropicos gabonensis	ark:/87602/m4/M45387	3.44222	4.42645	2.8913	23.1571	19.0688		27.8292	31.1484	34.1523	15.8264	0.814857	45.81	12	0.150918	-0.821259	Y	Y
Dendroplex picus	ark:/87602/m4/M95985	3.09557	4.37785	2.44787	20.0303	20.1933		24.0867	24.6551	27.8839	15.6752	0.86382	48.35	12	0.0443281	-1.35332	Y	Y
Deroptyus accipitrinus	ark:/87602/m4/M110101	5.54197	8.0926	5.49446	34.6375	36.9777		47.8452	52.3328	57.3686	33.5903	0.833996	61.36	12	0.434775	-0.361735	Y	Y
Dicaeum australe	ark:/87602/m4/M114367	1.97765	2.72769	1.81742	15.0725	16.3826		15.3291	15.8627	17.4716	9.53968	0.877371	29.12	13	0.016982	-1.77001	Y	Y
Dryolimnas cuvieri	ark:/87602/m4/M170696	6.60387	9.88054	5.14125	22.5954	35.381		41.1735	31.233	34.3071	22.7498	1.20015	77.71	14	0.132071	-0.879194	Y	Y
Emberiza cabanisi	ark:/87602/m4/M57347	3.78872	5.17937	3.66974	34.0122	28.826		37.9177	37.8518	42.8197	22.9872	0.88552	53.54	12	0.0249	-1.6038	Y	Y
Enicurus schistaceus	ark:/87602/m4/M91719	2.7148	4.12881	2.27149	19.4692	21.646		22.2871	24.4637	27.6503	14.8606	0.806037	40.54	13	0.0446583	-1.3501	Y	Y
Eubucco bourcierii	ark:/87602/m4/M86173	2.55262	3.42337	2.56377	18.8362	18.5633		20.0618	21.0144	23.2478	10.2506	0.862955	36.55	13	0.0351171	-1.45448	Y	Y
Eudromia elegans	ark:/87602/m4/M92845	5.63163	9.88634	5.69204	36.6424	53.4406		65.458	64.3847	69.9468	39.267	0.935826	59.83	14	0.512322	-0.290457	Y	Y
Euneornis campestris	ark:/87602/m4/M95946	1.88617	3.05169	1.7699	16.6218	17.0605		17.3104	19.1957	21.6632	11.6846	0.799069	30.87	12	0.0232615	-1.63336	Y	Y
Eurystomus gularis	ark:/87602/m4/M42765	3.8711	5.58529	3.56824	27.7368	32.9005		45.4806	51.3816	53.9078	26.5566	0.843674	54.34	12	0.195313	-0.70927	Y	Y
Forpus passerinus	ark:/87602/m4/M64737	2.54879	3.72297	1.99016	16.2357	16.6028		18.512	20.0698	21.9636	13.6484	0.842849	28.11	11	0.042617	-1.37042	Y	Y
Foudia madagascariensis	ark:/87602/m4/M106437	1.655	3.02468	1.64528	15.561	17.7528		16.0737	16.5546	18.4193	10.0254	0.872655	26.53	13	0.0140052	-1.85371	Y	Y
Fratercula arctica	ark:/87602/m4/M86186	4.82062	6.60153	4.34909	30.19	49.5607		53.3977	39.8292	42.2829	27.71	1.26287	66.34	13	0.381	-0.419075	Y	Y
Fregata aquila	ark:/87602/m4/M92063	10.1752	14.6201	10.1912	65.0139	63.2609		170.264	224.071	227.542	103.89	0.748276	149.2	15	1.43115	0.155686	Y	Y
Gavia stellata	ark:/87602/m4/M92076	16.1881	20.0896	10.662	51.3515	64.124		136.122	109.06	111.618	73.049	1.21953	104.5	13	1.34364	0.128282	Y	Y
Glareola pratincola	ark:/87602/m4/M93274	2.81594	4.48383	3.02169	18.2347	25.7787		39.9276	45.213	47.1097	26.348	0.847545	42.64	13	0.134735	-0.87052	Y	Y
Grus leucogeranus	ark:/87602/m4/M109469	16.3055	31.9488	18.7198	82.5976	112.917		227.467	246.814	255.791	112.097	0.88927	244.5	18	2.73314	0.436661	Y	Y
Haematopus ostralegus	ark:/87602/m4/M93286	5.99421	9.1574	6.5042	35.0991	52.8223		75.6188	74.3105	78.3034	43.2415	0.965715	99.94	13	0.442507	-0.35408	Y	Y
Hemiprocne comata	ark:/87602/m4/M92876	2.12228	2.62774	1.91393	10.8978	15.0353		13.0294	14.7054	15.6388	12.1275	0.833142	25.9	12	0.0366816	-1.43555	Y	Y
Heterocercus flavivertex	ark:/87602/m4/M52923	2.18669	3.19728	2.05614	18.404	20.5067		20.903	25.5243	27.486	13.866	0.760493	32.97	13	0.0253741	-1.59561	Y	Y
Heterophasia capistrata	ark:/87602/m4/M159441	2.75851	4.15027	2.25305	20.4397	22.3815		21.1743	22.0016	24.8015	13.7128	0.853751	43.14	13	0.0365828	-1.43672	Y	Y
Hirundo semirufa	ark:/87602/m4/M97699	1.99467	2.91617	2.02933	16.4808	20.0598		16.8925	22.6235	25.018	15.8099	0.675214	28.06	13	0.0632831	-1.19871	Y	Y
Hymenops perspicillatus	ark:/87602/m4/M92905	2.11142	3.67905	1.99828	16.9054	19.7124		20.2405	24.7063	27.2485	13.1305	0.742812	36.1	13	0.0517631	-1.28598	Y	Y
Irena cyanogastra	ark:/87602/m4/M57165	4.17225	5.48164	3.26463	28.1051	31.7909		31.2015	31.042	35.423	19.2813	0.880828	51.82	13	0.0866515	-1.06222	Y	Y
Ixobrychus minutus	ark:/87602/m4/M92113	7.57549	12.2745	7.62559	31.2812	34.9177		56.9861	56.1606	59.0467	30.8049	0.965101	85.86	15	0.171859	-0.764827	Y	Y
Jacamerops aureus	ark:/87602/m4/M116074	3.63236	5.35902	3.13171	23.6163	29.3337		33.8716	39.7365	42.9313	18.087	0.788971	71.11	12	0.0629	-1.20135	Y	Y
Jacana jacana	ark:/87602/m4/M92126	4.56308	8.13416	4.26998	21.7103	34.9972		43.7105	46.0743	49.5661	25.4545	0.881862	59.55	14	0.157764	-0.801992	Y	Y
Klais guimeti	ark:/87602/m4/M100075	1.27737	2.22415	1.46782	6.39678	8.96489		4.73778	4.37235	4.9956	5.7048	0.948389	26.04	13	0.00485903	-2.31345	Y	Y
Lanius excubitor	ark:/87602/m4/M72779	2.57285	4.53584	2.66088	23.0627	25.6969		26.5219	29.744	32.2223	18.7339	0.823091	47	13	0.0427401	-1.36916	Y	Y
Lipaugus vociferans	ark:/87602/m4/M73648	3.22268	4.99982	3.15817	27.2271	31.6303		31.6107	37.4909	40.5665	22.0733	0.779232	50.22	13	0.0658936	-1.18116	Y	Y
Lophozosterops goodfellowi	ark:/87602/m4/M159488	1.84729	3.11144	1.63162	16.9326	18.2773		17.247	18.3549	19.9357	11.1164	0.86513	32.85	13	0.0182594	-1.73851	Y	Y
Megalaima asiatica	ark:/87602/m4/M72684	4.19735	5.08514	3.57191	26.6148	29.9561		28.7284	31.3632	35.343	14.6952	0.812844	47.52	13	0.0686898	-1.16311	Y	Y
Megalaima chrysopogon	ark:/87602/m4/M92169	4.15907	5.04318	3.66775	26.7375	30.0186		28.9823	31.4774	35.4883	14.5281	0.816673	47.58	13	0.128952	-0.889574	Y	Y
Menura novaehollandiae	ark:/87602/m4/M93330	7.80239	12.4212	10.1758	47.3826	61.7155		66.2362	62.6751	70.0275	41.1813	0.945859	92.76	13	0.561819	-0.250404	Y	Y
Micrastur ruficollis	ark:/87602/m4/M93346	4.45142	5.66959	4.5596	32.5459	39.5045		52.4958	52.8856	57.4744	28.0059	0.913378	52.08	12	0.101729	-0.992556	Y	Y
Mniotilta varia	ark:/87602/m4/M101435	1.54318	2.7975	1.73058	13.0922	13.7236		13.8945	15.1993	16.9375	9.30323	0.820337	27.47	12	0.0121908	-1.91397	Y	Y
Momotus momota	ark:/87602/m4/M92205	4.56226	5.42902	4.02421	27.5482	31.9483		37.779	44.199	46.5078	20.0575	0.812316	67.37	12	0.0800191	-1.09681	Y	Y
Monias benschi	ark:/87602/m4/M92221	3.61808	5.90211	3.5282	26.8265	29.161		30.5157	28.1343	30.2236	16.7164	1.00966	60.85	14	0.0603476	-1.21934	Y	Y
Myrmothera campanisona	ark:/87602/m4/M93373	3.89046	4.48581	3.15423	21.255	23.4043		24.4643	22.5793	25.5741	12.7361	0.956607	44.18	12	0.0369565	-1.43231	Y	Y
Nectarinia oritis	ark:/87602/m4/M73432	1.95865	2.75768	1.51377	13.4573	14.2248		13.639	14.0549	15.7927	8.6964	0.863627	37.74	13	0.0112233	-1.94988	Y	Y
Neodrepanis hypoxantha	ark:/87602/m4/M42668	1.6787	2.28204	1.46761	11.7679	12.9702		12.4896	14.2374	15.7838	8.30963	0.791289	34.23	13	0.00710158	-2.14865	Y	Y
Numida meleagris	ark:/87602/m4/M93395	9.43167	16.7774	9.62474	53.6383	74.7094		78.9057	65.6982	74.8942	41.3936	1.05356	67.66	14	1.24895	0.0965461	Y	Y
Opisthocomus hoazin	ark:/87602/m4/M126143	7.15664	10.9866	7.47658	47.7691	60.5522		67.9783	64.2685	69.0881	36.0088	0.983936	57.72	16	0.45719	-0.339903	Y	Y
Pandion haliaetus	ark:/87602/m4/M93616	8.16396	10.3546	7.81867	48.602	66.5844		138.092	170.718	176.636	84.4479	0.781787	75.35	13	1.65427	0.218606	Y	Y
Parus atricapillus	ark:/87602/m4/M93658	0.667419	1.08276	0.714541	6.37181	6.44835		6.54019	7.22031	8.1192	4.53306	0.805522	10.47	12	0.00190454	-2.72021	Y	Y
Passerina cyanea	ark:/87602/m4/M114360	1.63266	2.91412	1.60279	15.2023	17.1932		15.5807	16.6874	18.4095	9.73447	0.846339	26.09	13	0.00984555	-2.00676	Y	Y
Pedionomus torquatus	ark:/87602/m4/M92430	3.24287	4.49087	3.13983	18.0472	27.8326		35.1541	37.4823	39.3802	19.2574	0.892683	38.53	13	0.0621702	-1.20642	Y	Y
Pelagodroma marina	ark:/87602/m4/M92430	2.70516	3.78264	2.43271	15.6339	19.8556		25.1057	21.7166	23.0312	16.7868	1.09007	43.3	12	0.026713	-1.57328	Y	Y
Pelecanus occidentalis	ark:/87602/m4/M92472	20.9266	34.3655	19.8911	95.8941	88.3082		245.704	290.213	297.896	115.654	0.824798	379.8	17	5.03821	0.702276	Y	Y
Phaethon lepturus	ark:/87602/m4/M92495	8.46511	7.83521	5.45863	44.471	57.6608		84.3577	87.3437	90.7611	45.3424	0.929448	91.22	12	0.419743	-0.377016	Y	Y
Phainopepla nitens	ark:/87602/m4/356971	2.13709	3.428	2.31824	17.7705	21.3096		22.8391	25.1068	28.7153	15.1747	0.795365	32.09	13	0.0414011	-1.38299	Y	Y
Phalacrocorax atriceps	ark:/87602/m4/M92511	12.8447	15.8675	8.37527	75.0422	90.659		141.719	149.737	155.228	64.2645	0.912972	120.8	17	1.43453	0.156711	Y	Y
Phalacrocorax harrisi	ark:/87602/m4/M110022	16.0057	20.491	9.61278	57.9781	60.695		91.0395	70.0165	73.9674	38.7152	1.23081	151.4	18	0.925642	-0.0335569	Y	Y
Philepitta castanea	ark:/87602/m4/M42658	2.6687	3.67557	2.55443	19.7523	22.3127		20.5105	23.8899	26.5137	14.4895	0.77358	39.06	13	0.0262106	-1.58152	Y	Y
Phoebastria irrorata	ark:/87602/m4/M92014	18.2706	23.2662	15.0525	77.6723	113.031		303.115	291.801	297.756	112.706	1.018	214.4	13	4.19063	0.622279	Y	Y
Phoeniculus purpureus	ark:/87602/m4/M93633	4.78228	5.76189	4.72772	24.119	27.2086		34.1139	36.7404	41.2532	19.5008	0.82694	70.09	17	0.0682968	-1.1656	Y	Y
Pogoniulus bilineatus	ark:/87602/m4/M110058	1.86718	2.7351	1.73177	15.6118	17.8016		16.4211	17.1931	19.1728	8.25046	0.856476	27.56	13	0.0163614	-1.78618	Y	Y
Psalidoprocne pristoptera	ark:/87602/m4/M73409	1.86073	2.66166	1.74841	15.2988	19.1253		15.8776	22.1531	24.1257	13.4729	0.658118	25.1	13	0.0261587	-1.58238	Y	Y
Pterocles quadricinctus	ark:/87602/m4/M93681	3.03419	4.63491	3.26909	19.6604	29.6028		30.9539	32.224	34.7653	20.9281	0.890367	30.73	13	0.0865176	-1.0629	Y	Y
Ptilonorhynchus violaceus	ark:/87602/m4/M92979	5.55955	7.37937	4.63171	35.1026	40.7065		43.2004	47.3153	53.2373	28.1334	0.811469	65.9	13	0.201185	-0.696404	Y	Y
Pycnonotus cafer	ark:/87602/m4/M92706	2.53458	3.56596	2.10719	18.8018	22.0965		20.9624	21.2066	24.496	12.5207	0.855749	37.84	13	0.072523	-1.13952	Y	Y
Sarothrura pulchra	ark:/87602/m4/M72793	3.31307	4.51681	2.6531	15.1002	25.5898		25.8173	22.2955	24.2481	15.4618	1.06471	39.3	13	0.0231693	-1.63509	Y	Y
Scissirostrum dubium	ark:/87602/m4/M86185	3.39204	4.58443	3.04263	24.814	27.7901		23.9756	25.2995	28.4616	17.0551	0.842385	43.44	13	0.101312	-0.994339	Y	Y
Spheniscus mendiculus	ark:/87602/m4/M97861	12.4018	11.2534	8.71453	55.2207	77.1627		51.6297	38.2348	39.4294	31.0879	1.30942	105.6	13	1.7493	0.242864	Y	Y
Sterna hirundo	ark:/87602/m4/M109908	4.19449	6.05402	3.9979	22.5427	32.2081		55.3009	61.6311	64.0441	33.6665	0.863483	69.87	13	0.188216	-0.725343	Y	Y
Strigops habroptila	ark:/87602/m4/M110026	8.84116	11.7881	7.38577	40.0692	42.0822		69.6445	62.3525	69.1746	38.7134	1.00679	76.22	12	0.377592	-0.422978	Y	Y
Sula dactylatra	ark:/87602/m4/M93058	14.2725	15.8467	10.9591	59.7934	78.4631		172.982	176.617	182.443	77.2008	0.948143	137.6	15	1.213	0.083861	Y	Y
Surnia ulula	ark:/87602/m4/M157600	4.38612	5.51313	4.27417	35.5736	42.0895		66.9393	71.8146	75.3411	38.4659	0.888483	55.6	13	0.110592	-0.956276	Y	Y
Tauraco persa	ark:/87602/m4/M86199	5.37999	7.87131	6.18211	29.6271	42.5685		44.5123	37.6343	40.7654	20.0523	1.09191	51.92	12	0.142114	-0.847363	Y	Y
Topaza pyra	ark:/87602/m4/M107939	2.06678	3.20841	2.10998	9.49242	13.8166		7.03972	6.69771	7.90931	8.79586	0.890055	42.59	13	0.024837	-1.6049	Y	Y
Tyranneutes stolzmanni	ark:/87602/m4/M52922	1.47041	2.12339	1.51825	11.966	13.4976		11.7828	13.4969	14.8382	7.71364	0.794085	25.22	13	0.0113829	-1.94375	Y	Y
Tyto alba	ark:/87602/m4/M109995	3.65384	5.81301	4.80327	32.9785	39.3855		79.6952	84.165	87.9214	41.4785	0.906436	65.5	12	0.215687	-0.666177	Y	Y
Vultur gryphus	ark:/87602/m4/M110010	20.8221	24.6791	20.5684	105.871	114.793		263.35	295.153	308.542	133.639	0.853529	160.1	16	12.6886	1.10341	Y	Y
Zavattariornis stresemanni	ark:/87602/m4/M86177	4.42308	5.62021	3.5868	29.1055	31.7265		35.7062	35.7924	40.1223	21.9615	0.889934	57.4	13	0.105551	-0.976539	Y	Y
