## Supplementary Table 2 for "Correlated evolution of the neck, head and forelimb across the theropod-bird transition"

### Sheet: Sheet1
A) Last cervical vertebrae
	11	N1	NN
11		-31.252	7.09521
N1	31.252		38.3472
NN	-7.09521	-38.3472
B) Middle cervical vertebrae
	11	N1	NN
11		-27.3057	-21.93
N1	27.3057		5.37572
NN	21.93	-5.37572
C) First cervical vertebrae
	11	N1	NN
11		-16.6515	-15.5273
N1	16.6515		1.12423
NN	15.5273	-1.12423
D) Humerus
	11	N1	NN
11		-39.714	-18.5561
N1	39.714		21.1579
NN	18.5561	-21.1579
E) Radius
	11	N1	NN
11		-43.3415	-27.3823
N1	43.3415		15.9592
NN	27.3823	-15.9592
F) Ulna
	11	N1	NN
11		-28.3516	9.06721
N1	28.3516		38.3472
NN	-9.06721	-38.3472
G) MC2/Hand
	11	N1	NN
11		13.6478	-19.5906
N1	-13.6478		-33.2384
NN	19.5906	33.2384
H) BI
	11	N1	NN
11		-25.5693	-19.8255
N1	25.5693		8.1102
NN	19.8255	-8.1102
