## Supplementary Table 3 for "Correlated evolution of the neck, head and forelimb across the theropod-bird transition"

### Sheet: Sheet1
Trait	Model	ln(Marginal Likelihood)
Clast	11	-213.502
Clast	N1	-182.25
Clast	NN	-220.597
Cmid	11	-226.071
Cmid	N1	-198.765
Cmid	NN	-204.141
Cfirst	11	-210.441
Cfirst	N1	-193.789
Cfirst	NN	-194.913
Humerus	11	-207.131
Humerus	N1	-167.417
Humerus	NN	-188.575
Radius	11	-204.995
Radius	N1	-161.653
Radius	NN	-177.613
Ulna	11	-203.776
Ulna	N1	-191.219
Ulna	NN	-183.293
MC2	11	-184.343
MC2	N1	-197.991
MC2	NN	-164.753
BI	11	72.8442
BI	N1	112.017
BI	NN	97.4324
