## Supplementary Table 4 for "Correlated evolution of the neck, head and forelimb across the theropod-bird transition"

### Sheet: Sheet1
Trait	Ancestral grade mean			Descendent grade mean			Descendent grade vs ancestral grade
							Linear scale ratio		Log difference		Log scale	Lower bound	Upper bound	Diff. min expectation	Diff. max expectation
	Clade	Trait	Body	Clade	Trait	Body	Trait	Body	Trait	Body	Trait/Body
First cervical centrum length	Non-avian theropods	3.29446	1.19636	Avialae	1.56092	-0.599151			-1.73354	-1.79551	0.965484	0.764379	0.894192	0.201105	0.0712921
First cervical centrum length	Non-maniraptoran theropods	3.33498	1.28333	Maniraptora	2.49149	0.612564			-0.843489	-0.670761	1.25751	0.435998	0.688868	0.821512	0.568642
Middle cervical centrum length	Non-avian theropods	3.55158	1.35992	Avialae	1.66521	-0.587347			-1.88637	-1.94727	0.968728	0.460825	0.654842	0.507903	0.313886
Middle cervical centrum length	Non-maniraptoran theropods	3.56028	1.46446	Maniraptora	2.87871	0.622331			-0.681573	-0.842128	0.809346	0.476798	0.756089	0.332548	0.0532573
Last cervical centrum length	Non-avian theropods	2.97099	1.34179	Avialae	1.52419	-0.578335			-1.4468	-1.92012	0.753494	0.557039	0.745924	0.196455	0.00756997
Last cervical centrum length	Non-maniraptoran theropods	2.99934	1.3773	Maniraptora	2.54156	0.435462			-0.457782	-0.941836	0.486053	0.545229	0.816621	-0.0591763	-0.330568
Brachial index	Non-avian theropods	0.212936	1.23135	Avialae	-0.0649272	-0.604025			-0.277863	-1.83537	0.151393	0.0511041	0.137663	0.100289	0.0137303
Brachial index	Non-maniraptoran theropods	0.234093	1.34613	Maniraptora	0.125785	0.622615			-0.108308	-0.723518	0.149697	0.0108877	0.225534	0.138809	-0.0758373
Head length	Non-avian theropods	5.05281	1.15091	Avialae	3.78076	-0.595423			-1.27205	-1.74633	0.728412	0.628256	0.74353	0.100155	-0.0151183
Head length	Non-maniraptoran theropods	5.10581	1.24435	Maniraptora	4.80373	0.541299			-0.302085	-0.703055	0.429675	0.603411	0.603411	-0.173736	-0.173736
